# The Circadian Clock Controls Hepatic Stellate Cell Activation in Liver Fibrosis via a BMAL1/CK1ε/REV-ERBα/Transgelin Signaling Pathway

**DOI:** 10.1101/2025.09.12.675813

**Authors:** Manuel Johanns, Alexandre Berthier, Jimmy Vandel, Sandra Courquet, Julie Dubois-Chevalier, Manjula Vinod, Ninon Very, Francesco Paolo Zummo, Marie Bobowski-Gérard, Georgiana Toma, Céline Gheeraert, Didier Vertommen, Gaëtan Herinckx, Violeta Raverdy, François Pattou, Bart Staels, Jérôme Eeckhoute, Philippe Lefebvre

## Abstract

Liver fibrosis is a progressive and life-threatening condition with no effective targeted treatments. Growing evidence indicates a two-way relationship between circadian rhythm and fibrogenesis, although the specific molecular signaling pathways involved are still not well understood. The molecular clock, which governs circadian rhythms, regulates metabolic and cellular functions, and its pharmacological manipulation has shown potential as a therapy for organ fibrosis.

Although the liver’s molecular clock appeared resilient to the progression of chronic liver disease in humans from steatosis to fibrosis, detectable changes in the daily amplitude of clock genes were observed in a cohort of people living with obesity. We discovered a clock-controlled signaling pathway that drives hepatic stellate cell (HSC) activation, a key event in fibrosis progression. Interfering with this pathway, either by disrupting the core regulator CLOCK:BMAL1 or activating the nuclear receptors REV-ERBs, significantly reduced HSC activation. We also identified transgelin as the downstream effector of clock-regulated HSC contractility, a characteristic of HSC activation. Transgelin is regulated indirectly by a BMAL1-CK1ε signaling pathway and directly by REV-ERBα.

Our findings identify a previously unknown circadian-controlled mechanism that links the molecular clock to HSC activation and cell contractile function, which is relevant to human diseases. This pathway provides several entry points for drugs to target and disrupt fibrogenic signaling. By connecting clock biology to the cellular processes that cause fibrosis, our work also offers a mechanistic basis for chronotherapeutic strategies against chronic liver disease.
