## Supplemental table 1 for "The Circadian Clock Controls Hepatic Stellate Cell Activation in Liver Fibrosis via a BMAL1/CK1ε/REV-ERBα/Transgelin Signaling Pathway"

### Sheet: Feuil1
Gene symbol	Gene name	Species	Forward primer	Reverse primer
Nr1d1	Nuclear receptor 1D1, REV-erbα	Mouse	GTGCCCCACCCACGTATATT	TGTTCATGGGACATGCCAGC
Nr1d2	Nuclear receptor 1D2, REV-erbβ	Mouse	AAAACCAGTGCTCCTGGCAT	CCGAAAGAAACCCTTACAGCC
Arntl	ARNT-like protein 1, BMAL1	Mouse	CTCAGGGCAGCAGATGGATT	GGCCAATAAGGTCATTCTGGCT
Arntl2	ARNT-like protein 2, BMAL2	Mouse	TTGTGGCTATGGGACGGTTG	AAAATTGCCGTTGCCCTTTG
Per2	Period circadian homolog 2	Mouse	CTCACCCCAGCCCTGATGAT	CTTTGGCAGACTGCTCACTACT
Npas2	Neuronal PAS domain protein 2	Mouse	AAGGATAGAGCAAAGAGAGCCT	CATTTTCCGAGTGTTACCAGGG
Col1a1	(pro)collagen 1A1	Mouse	AGCACGTCTGGTTTGGAGAG	GCAGTGATAGGTGATGTTCTGG
Acta2	Smooth muscle actin alpha, αsma	Mouse	CTGGAGAAGAGCTACGAACT	CTGACTCCATCCCAATG
Serpine1	Plasminogen activator inhibitor 1, PAI1	Mouse	TCCACAAGTCTGATGGCAGC	TGGTAGGGCAGTTCCACAAC
Mmp2	Matrix metalloprotease 2	Mouse	TGGACAGCCCTGCAAGTTCCCGTT	TCCACCCACAGTGGACATAGCGGT
Mmp9	Matrix metalloprotease 9	Mouse	AGACGACATAGACGGCATCC	GTGGTTCAGTTGTGGTGGTG
Timp1	Tissue inhibitor of matrix proteases 1	Mouse	GTTCCCCAGAAATCAACGAG	CATATCCACAGAGGCTTTCCA
Dpt	Dermatopontin	Mouse	CGGCATGGAATGGTACCAGAA	AGCGGCAGCAGTAAAATTGC
Fgf21	Fibroblast growth factor 21	Mouse	AAAGCCTCTAGGTTTCTTTGCCA	CCTCAGGATCAAAGTGAGGCG
Cdkn1a	Cyclin dependent kinase inhibitor 1A, p21	Mouse	TCCAGACATTCAGAGCCACAG	AAAGTTCCACCGTTCTCGGG
Bhlhe40	Basic helix-loop-helix family member E40, DEC1	Mouse	TGTCAGGGATGGATTTTGCCC	TTCCTTGCTGTCTTCGCTCC
Nfil3	Nuclear factor interleukin 3 regulated, E4BP4	Mouse	GCTCTTTTGTGGACGAGCAT	ACCGAGGACACCTCTGACAC
Ankrd1	Ankyrin repeat domain containing 1	Mouse	GGATGTGCCGAGGTTTCTGA	AGTGCCGTCCGTTTATACTCA
Mki67	Antigen recognized my mab KI67	Mouse	GCTCACCTGGTCACCATCAA	TTCAATACTCCTTCCAAACAGGC
Cdkn1a	CDK inhibitor 1A, p21	Mouse	GTGGCCTTGTCGCTGTCTTG	ACCAATCTGCGCTTGGAGTG
Il6	Interleukin 6	Mouse	AAGCCAGAGTCCTTCAGAGAGA	TGGTCCTTAGCCACTCCTTCT
Rps18	Ribosomal protein subunit S18	Mouse	CATGCAGAACCCACGACAGTA	CCTCACGCAGCTTGTTGTCTA
Rps28	Ribosomal protein subunit S28	Mouse	GGTTCGCAGGGACAGTGC	TAACGCAACCTTCGAGCTTC
36b4	Acidic ribosomal phosphoprotein P0, RPLP0	Mouse	GGGCATCACCACGAAAAT	CTCGCTGGCTCCCACCTT
Tbp	TATA box binding protein	Mouse	TGCGGTCGCGTCATTTTCTCCGC	AGGTGGAAGGCTGTTGTTCTGGTCCAT
NR1D1	Nuclear receptor 1D1, REV-erbα	Human	GGCGATCGCAACCTCTAGTT	ATGACGCCACCTGTGTTGTT
NR1D2	Nuclear receptor 1D2, REV-erbβ	Human	TGCGAAGGCTGTAAGGGTTT	GCGACATTGCTGACATCTGTT
ARNTL	ARNT-like protein 1, BMAL1	Human	CAGACAAAGATGACCCTCATGGA	CGACGCCGCTTTTCAATCT
NPAS2	Neuronal PAS domain protein 2	Human	AACAATGTGCCTAGCCCCTC	ACGGTGGCAATGAAGCAAAC
PER2	Period circadian homolog 2	Human	TGATGTCCAGCGAGGGTCAC	CCGCAAACATATCGGCATTC
CLOCK	Clock	Human	TGGGTTGGTGGAAGAAGATGAC	CCAGGAAGCATGGATCCCAGT
ACTA2	Smooth muscle actine alpha, αsma	Human	CTGTTCCAGCCATCCTTCATC	ACATAGTGGTGCCCCCTGATAG
COL1A1	(pro)collagen 1A1	Human	GTCAGATGGGCCCCCG	GCACCATCATTTCCACGAGC
DPT	Dermatopontin	Human	CAGACAATGGAACTACGCCTG	CTGGTACCATTCCATGCCAG
MMP2	Matrix metalloprotease 2	Human	TATTTGATGGCATCGCTCAG	GCCTCGTATACCGCATCAAT
MMP9	Matrix metalloprotease 9	Human	GCACGACGTCTTCCAGTACC	GAGTTCCCGGAGTGAGTTGA
SERPINE1	Plasminogen activator inhibitor 1, PAI1	Human	GACCTCAGGAAGCCCCTAGA	GTGCCACTCTCGTTCACCTC
TIMP1	Tissue inhibitor of matrix proteases 1	Human	GCTTCTGGCATCCTGTTGTT	CGCTGGTATAAGGTGGTCTG
FGF21	Fibroblast growth factor 21_new primers	Human	CAGAGCCCCGAAAGTCTCC	TGGGCTTCGGACTGGTAAAC
CDKN1A	Cyclin dependent kinase inhibitor 1A, p21	Human	TGCCGAAGTCAGTTCCTTGT	GTTCTGACATGGCGCCTCC
BHLHE40	Basic helix-loop-helix family member E40, DEC1	Human	GGAATAAAGCGGAGCGAGGA	TCCAAGTGACCCAAAGTTGTAAG
NFIL3	Nuclear factor interleukin 3 regulated, E4BP4	Human	GCTCAGTCGGCAACAGGTAG	GGGATAAATCCGTCAGGCTCC
18S	18S ribosomal N2 (RNA18SN2) ribosomal RNA	Human	CGCCGCTAGAGGTGAAATTC	TCCGACTTTCGTTCTTGATTA
RPS28	Ribosomal protein subunit S28	Human	CGATCCATCATCCGCAATG	AGCCAAGCTCAGCGCAAC
CYCLOPHILIN	Cyclophiline, peptidyl-prolyl isomerase A (PPIA)	Human	GCATACGGGTCCTGGCATCTTGTCC	ATGGTGATCTTCTTGCTGGTCTTGC
TBP	TATA box binding protein	Human	TTCGGAGAGTTCTGGGATTG	GGATTATATTCGGCGTTTCG
HPRT1	Hypoxanthine phosphoribosyltransferase 1	Human	ACCCCACGAAGTGTTGGATA	AAGCAGATGGCCACAGAACT
ANKRD1	Ankyrin repeat domain containing 1	Human	TGATGCGGTGAGACTGAACC	TCCCAGCACAGTTCTTGATGT
MKI67	KI67	Human	ATC CGT ATC CAG CTT CCT GTT G	CAT GTT TTA GCC GTA CAG GCT C
CDKN1A	CDK inhibitor 1A, p21	Human	TACCCTTGTGCCTCGCTCAG	GCGTTTGGAGTGGTAGAAATCTGT
IL6	Interleukin 6	Human	CATTTGTGGTTGGGTCAGG	AGTGAGGAACAAGCCAGAGC
